# Cost of altered translation accuracy shapes adaptation to antibiotics in *E. coli*

**DOI:** 10.1101/2025.06.28.662112

**Authors:** Laasya Samhita, Sharvari Tamhankar, Joshua Miranda, Aabeer Basu, Deepa Agashe

## Abstract

Protein synthesis, while central to cellular function, is error-prone. The resulting mistranslation is generally costly, but we do not know how these costs compare or interact with the costs imposed by external selection pressures such as antibiotics. We also do not know whether and how these costs are compensated during evolution. It is important to answer these questions, since mistranslation is ubiquitous and antibiotic exposure, widespread. We quantified the growth cost of genetically increasing and decreasing mistranslation rates, and exposure to low antibiotic concentrations, in *Escherichia coli*. Mistranslation costs were generally lower than the cost imposed by antibiotics, and exacerbated in a strain-specific manner under antibiotic exposure. All strains quickly compensated the antibiotic cost during experimental evolution, via antibiotic- and genotype-specific mutations. In contrast, mistranslation costs were significantly reduced only in some cases, without clear causal mutations. Control populations that evolved without antibiotics consistently compensated the cost of accuracy, and evolved increased antibiotic resistance as a by-product. Our work demonstrates that even when the cost of mistranslation is weak, altered translation accuracy can shape adaptive outcomes and underlying genetic mechanisms, with strong collateral fitness effects for apparently unrelated phenotypes such as antibiotic resistance.
