## Supplementary material for "Cost of altered translation accuracy shapes adaptation to antibiotics in *E. coli*": Table S1

### Sheet: Fig.1a, 1c
		Fig. 1a	Unpaired two-tailed t test for growth rates of WT vs strains with altered accuracy in LB							Fig. 1c	Unpaired two-tailed t test for ancestral vs evolved growth rates
				Genotype	t	df	P				Regime	Genotype	t	df	P
			WT vs.	Mis-1	18.7	10.9	<0.0001
			WT vs.	Mis-2	2.1	7.3	0.07				Cip	WT	3.39	18	0.0033
			WT vs.	HA	0.18	9	0.86					Mis-1	13.87	18	<0.0001
			WT vs.	Mis-1+HA	53.9	3.7	<0.0001					Mis-2	18.61	16	<0.0001
												HA	5.306	16	<0.0001
			Unpaired t tests for growth rates of ancestors in LB vs. antibiotic									Mis-1+HA	4.565	16	0.0003
			Regime	Genotype	t	df	P				Kan	WT	1.787	18	0.092
												Mis-1	4.591	18	<0.0001
			Cip	WT	51.1	8.3	<0.0001					Mis-2	7.724	16	<0.0001
				Mis-1	23.9	4.9	<0.0001					HA	13.65	16	<0.0001
				Mis-2	10.2	7.4	<0.0001					Mis-1+HA	19.67	14	<0.0001
				HA	20.2	7.4	<0.0001
				Mis-1+HA	19.5	8.6	<0.0001				Amp	WT	0.5401	16	0.5966
												Mis-1	5.573	16	<0.0001
			Kan	WT	19.5	2.7	0.0006					Mis-2	2.932	16	0.0098
				Mis-1	14.7	8.8	<0.0001					HA	1.352	16	0.1951
				Mis-2	7.7	7.5	<0.0001					Mis-1+HA	7.097	15	<0.0001
				HA	24.8	8.9	<0.0001
				Mis-1+HA	20.9	9	<0.0001				LB	WT	2.947	24	0.007
												Mis-1	9.094	24	<0.0001
			Amp	WT	19.7	8.7	<0.0001					Mis-2	6.537	21	<0.0001
				Mis-1	26.9	3.7	<0.0001					HA	3.751	21	0.0012
				Mis-2	7.5	9.3	<0.0001					Mis-1+HA	2.981	21	0.0071
				HA	17.9	9	<0.0001
				Mis-1+HA	27.9	8	<0.0001

### Sheet: Fig. 2a-b,Fig. 3 
		Fig. 2a	Unpaired two-tailed t test for ancestral vs evolved costs of antibiotic (tested in the regime they were evolved in )
					Regime	Genotype	t	df	P
					Cip	WT	6.3	5.3	0.0012
					Cip	Mis-1	11.3	2.1	0.0063
					Cip	Mis-2	21.4	2.3	0.001
					Cip	HA	8.8	4.9	0.0003
					Cip	Mis-1+HA	13.1	5	<0.0001
					Kan	WT	1.2	6.9	0.26
					Kan	Mis-1	4.8	6.3	0.003
					Kan	Mis-2	9.6	5.8	<0.0001
					Kan	HA	16.6	5.1	<0.0001
					Kan	Mis-1+HA	19	3.4	<0.0001
					Amp	WT	1.3	4.6	0.24
					Amp	Mis-1	6.7	2.1	0.019
					Amp	Mis-2	6.05	5.9	0.001
					Amp	HA	1.5	4.2	0.2
					Amp	Mis-1+HA	62.8	4	<0.0001
		Fig. 2b	Unpaired two-tailed t test for ancestral vs evolved costs of altered accuracy (tested in the regime they were evolved in )
					Regime	Genotype	t	df	P
					Amp	HA	2.93	7.25	0.02
					Amp	Mis-1	6.28	7.55	0.0003
					Amp	Mis-1+HA	2.12	6.9	0.07
					Amp	Mis-2	0.43	7.8	0.68
					Cip	HA	1.8	5.5	0.13
					Cip	Mis-1	21.2	12	<0.0001
					Cip	Mis-1+HA	0.231	11	0.8216
					Cip	Mis-2	0.88	7.2	0.4
					Kan	HA	4	6.3	0.006
					Kan	Mis-1	5.7	11.5	0.0001
					Kan	Mis-1+HA	2.2	11	0.05
					Kan	Mis-2	0.09	9.7	0.9
		Fig. 2c			Regime	Genotype	t	df	P
					LB	HA	4.4	8	0.002
					LB	Mis-1	8	11.7	<0.0001
					LB	Mis-1+HA	3.6	10.8	0.004
					LB	Mis-2	4.2	7.6	0.004

### Sheet: Fig. 4 (a-e) table
					Unpaired two-tailed t test for ancestral vs evolved costs of antibiotic (tested in the specified antibiotic )
		Fig. 4a-c			Regime	Tested in	Genotype	t	df	P
					LB	Cip	WT	0.1791	5.108	0.8648
					LB	Cip	Mis-1	2.487	3.96	0.0683
					LB	Cip	Mis-2	13.55	5.653	< 0.0001
					LB	Cip	HA	13.85	4.806	< 0.0001
					LB	Cip	Mis-1+HA	15.73	3.167	0.0004
					LB	Kan	WT	7.288	6.566	0.0002
					LB	Kan	Mis-1	11.12	6.311	< 0.0001
					LB	Kan	Mis-2	9.177	5.502	0.0002
					LB	Kan	HA	11.92	5.484	< 0.0001
					LB	Kan	Mis-1+HA	12.37	5.978	< 0.0001
					LB	Amp	WT	15.32	7.911	< 0.0001
					LB	Amp	MUT	7.089	2.005	0.0192
					Unpaired two-tailed t test for ancestral vs evolved costs of accuracy (tested in LB )
		Fig. 4d-f			Regime	Tested in	Genotype	t	df	P
					Cip	LB	Mis-1	21.19	11.97	< 0.0001
					Cip	LB	Mis-2	0.8757	7.213	0.4094
					Cip	LB	HA	1.775	5.485	0.1309
					Cip	LB	Mis-1+HA	0.2209	7.448	0.8311
					Kan	LB	Mis-1	5.684	11.54	0.0001
					Kan	LB	Mis-2	0.09096	9.694	0.9294
					Kan	LB	HA	4.044	6.317	0.0061
					Kan	LB	Mis-1+HA	2.208	10.97	0.0494
					Amp	LB	Mis-1	6.283	7.552	0.0003
					Amp	LB	Mis-2	0.4344	7.994	0.6755
					Amp	LB	HA	2.926	7.25	0.0213
					Amp	LB	Mis-1+HA	2.123	6.891	0.0721
