## Supplementary material for "Cost of altered translation accuracy shapes adaptation to antibiotics in *E. coli*": Table S2

### Sheet: LB_adapted_lines
Gene	WT	Mis -2	Mis-1 + HA						Colour	Mutation frequency
	4	4	1	2	4	5				1
SNPs										80-99%
ykgR/insE1 (intergenic, A→C)										50-79%
rclA/rclR (intergenic, C→A)
									Note: Two percentages for certain insertion/deletions reflect the frequency of the mutation observed in upstream vs downstream reads

### Sheet: Cip_adapted_lines
Gene	Mis-2					HA	Mis-1 + HA							Colour	Mutation frequency
	1	2	3	4	5	3	1	2	3	4	5				1
SNPs															80-99%
gyrA D87N															50-79%
gyrA D87Y															20-49%
eaeH (pseudogene, A→C)
rclA/rclR (intergenic, C→A)														Note: Two percentages for certain insertion/deletions reflect the frequency of the mutation observed in upstream vs downstream reads
insH21 (1199bp)
Insertions/Deletions
selB
kdpE (167bp)
kdpE (202bp)
tfaX/appY (432bp)
waaS (447bp)
fimE/fimA (intergenic)								32.3%, 34.90%			0.316
renD (pseudogene)			0.227	0.297					0.206	0.284
marR										0.482
marC/marR			0.514

### Sheet: Kan_adapted_lines
Gene	WT		Mis-1						HA	Mis-1 + HA							Colour	Mutation frequency
	3	5	1	2	3	4	5	6	3	1	2	3	4	5				1
SNPs																		80-99%
cpxA R241P																		50-79%
insH21 (1199bp)																		20-49%
insH21 (1372bp)
fusA F605L
stfR G268E																	Note: Two percentages for certain insertion/deletions reflect the frequency of the mutation observed in upstream vs downstream reads
Insertions/Deletions
wbbK (126bp)
waaS (258bp)
ynbG (218bp)
yadN/folK (412bp)
kdpE (95bp)
ompF/asnS (184bp)
ymgK (297bp)
yrhA (206bp)
waaL (139bp)
csgD/csgB (265bp)
ydjO (257bp)
yjbI (190bp)
fimE/fimA				47.90%, 26.60%								0.487		0.273
renD (pseudogene)										0.329	0.28	0.234		0.365
cpxA										0.248			0.617

### Sheet: Amp_adapted_lines
Gene	WT	Mis-1				Mis-2		HA	Mis-1 + HA							Colour	Mutation frequency
	3	1	2	3	5	2	3	3	1	2	3	4	5				1
SNPs																	80-99%
marR (IS5 + 5bp)																	50-79%
rpoA L300F																	20-49%
ykgR/insE1 (intergenic, A→C)
rclA/rclR (intergenic, C→A)																Note: Two percentages for certain insertion/deletions reflect the frequency of the mutation observed in upstream vs downstream reads
nohD V148I
nohD D154D
nohD I156I
Insertions/Deletions
waaU-waaZ (406bp)
insH21 (1393bp)
ynbG (253bp)
yehD/yehE (231bp)
gltF (320bp)
ydcD/yncO (433bp)
ychE (IS5)			0.424		0.47
ttdA (IS5)				0.539
renD (pseudogene)									0.248				0.312
ybhJ (IS2)									64.2%, 72.9%
glcB (IS5)										0.303
yqiG (IS5)											0.559	0.52
yghR/arcB													0.219
