## Supplementary material for "Cost of altered translation accuracy shapes adaptation to antibiotics in *E. coli*": Table S3

### Sheet: LB_adapted_lines
Gene	WT						Mis-1						Mis-2					HA					Mis-1 + HA
	1	2	3	4	5	6	1	2	3	4	5	6	1	2	3	4	5	1	2	3	4	5	1	2	3	4	5
SNPs																													Colour	Mutation frequency
sapD																			NOT USED											1
eaeH (pseudogene, A à C)																			CONTAMINATED											80-99%
rclA/rclR (intergenic, C à A)																														50-79%
Insertion/Deletions																														20-49%
yobF (IS5)																						0.65
ybgS/aroG (IS2)																										58%, 48%
ttdT (IS5)																										0.62
fimE (IS1)																										54%, 49%	66%, 53%
fimA/fimE																											0.71
yqiG (IS5)																											0.67
ylcJ (IS2)																											0.72
insH21, Δ1199 bp
[cpdB]–[ytfL], Δ5832 bp
yobF (IS1)															52%, 42%
ytfK (IS1)															26%, 24%
ssuE/elfA
ubiK/ygaL
yhaH/yhaI
fimB/fimE
yibV
yfdH-yfdY
tfaX/appY
ynbG
rpoS, Δ97bp			0.21
yobF (IS1)				0.21
yibV
fliG						0.3
yodB						0.3
yqiG (IS5)
insH4-insC2 (78 gene deletion)
ygeL/ygeN
agaI/yraH (IS5)									0.38
ynbG
casA/cas3
pgi/yjbE
casA/cas3, Δ176 bp
[yjiC]–[ytiD], Δ376 bp
fimE (IS1)																				50%, 50%
180 deletions
renD													0.24										0.31
yqiG (IS5)																							0.55	0.34	0.53
fimE/fimA																							0.31		0.5
nudF/tolC (IS5)																								50%, 76%
fimE (IS5)																								0.42	47%, 41%
ypjC, Δ105 bp
ygeL/ygeN, Δ162 bp
rbsK, Δ214 bp													0.66

### Sheet: Cip_adapted_lines
Gene	WT						Mis-1						Mis-2					HA					Mis-1 + HA
	1	2	3	4	5	6	1	2	3	4	5	6	1	2	3	4	5	1	2	3	4	5	1	2	3	4	5
SNPs																													Colour	Mutation frequency
gyrA D87N																														1
gyrA D87Y																														80-99%
gyrA D87G																														50-79%
gyrA G81C																														20-49%
rpoD
lomR (pseudogene, 3 mutations)
lomR/stfR (3 mutations)
stfR (49 coding mutations)
eaeH (pseudogene, A à C)
rclA/rclR (intergenic, C à A)
gyrA L55R
gyrA D87G
marC/marR, 20 bp duplication
malT, 20 bp duplication
dnaJ (+GC)
gyrB C476Y
cysU G200G
rpoA R235L
gyrB Δ12 bp
Insertions/Deletions
insH21, Δ1199 bp
insH21, Δ1359 bp
insH21, Δ1222 bp
renD																		0.29							0.28
marR, Δ19 bp																			0.4
marR, Δ6 bp																							0.48
marR, Δ265 bp																									0.49
marR, Δ112 bp																										0.77
marR, Δ12bp		0.63	0.57
marR (dup, -211/-1)
marR, Δ59bp							0.53
marR									0.24	0.4		0.39
rpoS, +4 bp																				0.59
rpoS, Δ4 bp															0.48
yobF/yebO (IS1)																				33%, 25%
ygjL/ygjJ (IS5)																										0.7
leuL/leuO, Δ331 bp
ddlA/iraP, Δ216 bp
yafN																	0.39
tfaX/appY
ssuE/elfA (1/298)
gyrB, Δ9bp
tfaX/appY
yeeN/asnW
focA/ycaO, Δ16bp
ymgK
[cysQ]–[tamA], Δ5677 bp
casA/cas3, Δ197 bp
ygcE/queE, Δ227 bp
yqcG–[ygcG], Δ164 bp
[dsbA], Δ122 bp
pgi/yjbE, Δ215 bp
renD																					0.21						0.26
fimE/fimA (IS1)																					0.6
fimE (IS1)
[kdpE], Δ257 bp
ygcE/queE, Δ271 bp
[fimE], Δ118 bp
ydbA/pdxI (IS2)																						0.33
fimE/fimA																						0.83
miaA																											0.37
tfaX/appY, Δ380 bp

### Sheet: Amp_adapted_lines
Gene	WT					Mis-1					Mis-2					HA					Mis-1 + HA
	1	2	3	4	5	1	2	3	4	5	1	2	3	4	5	1	2	3	4	5	1	2	3	4	5
SNPs																											Colour	Mutation frequency
ftsI Q536L																												1
oxyR A242A																												80-99%
eaeH (pseudogene, A à C)																												50-79%
rclA/rclR (intergenic, C à A)																												20-49%
ykgR/insE1 (intergenic, A à C)
rpoA N294H
yedK H202H
rpoA N294H
rpoA L300F
dnaK R261C
dnaJ V293E
acrB F628L
Insertions/Deletions
insH‑4–[abgR], Δ8876 bp
insH‑4–[abgR], Δ7479–8652 bp
[hlyE], Δ243 bp
[rzpR]–[trkG], Δ507 bp
[paaY]–[ydbA], Δ602 bp
[yddL]–[yddG], Δ468 bp
[gadB]–[pqqL], Δ629 bp
yobI–[yebB], Δ200 bp
[ygeN], Δ400 bp
[chiA], Δ268 bp
[selB], Δ156 bp
hemB/yaiT, Δ200 bp
ubiK/ygiL, Δ263 bp
[htrL], Δ107 bp
tpx/ydeR	0.45
ycjY/mppA		0.46		0.75
ycjY/pgrR/yneL			0.54
abgA/abgR
insH4-insC2 (78 gene deletion)
[paaY]–[ydbA], Δ397 bp
casA/cas3, Δ214 bp
[ygeN], Δ225 bp
ychE (IS5)							0.42		0.63
yghR (IS5)							0.24
marR, Δ4 bp								0.4
proQ/msrC (IS1)								0.27
ttdA (IS5)								0.47
dnaJ, Δ7 bp										0.79
yghB (IS5)										0.63
nlpD (IS1+9bp)
dnaK (IS1+8bp)
fimE (IS5+4bp)
[ygbL]–[nlpD], Δ3721 bp
fimB/fimE (IS5+4bp)
[kdpE], Δ167 bp
insH21, Δ1369 bp
gltD/gltF, Δ340 bp
[fimE], Δ61 bp
fimE (IS5)																		0.29
fimE/fimA																			0.82	0.94
renD													0.26							0.25
ssuE/elfA, Δ273 bp
[pqqL], Δ329 bp
[yoeA], Δ163 bp
[chiA], Δ273 bp
rpos/nlpD												0.29
insH21, Δ1199 bp
[nlpD], Δ90 bp
tfaX/appY, Δ215 bp
dnaK/dnaJ (IS1)																0.95
dnaK/dnaJ - sthA/fabR																0.91
sthA/fabR (IS1)																0.87
fimE/fimA																77%, 62%	0.41					0.9			0.86
renD																	0.27							0.22
yfaL (IS5)																	0.64
fimE (IS5)																	0.5				62%, 67%
ybhJ (IS2)
marR (IS2)
fimE (IS1)
45 deletions
18 deletions
11 deletions
5 deletions
12 deletions
yqiG (IS5)																					0.61		0.66	0.56
glcB (IS5)																						0.68
fimE/fimA (IS2)																						0.82
fimE/fimA - insD‑6/yjgX
marC/marR																							0.7
fimB/fimE																							52%, 63%
rhsD																								0.2
yghR/arcB																									0.53
insH21, Δ1207 bp
wbbK, Δ321 bp
ygcE/queE, Δ283 bp
[yibV], Δ350 bp
dnaJ (IS186)														0.23

### Sheet: Kan_adapted_lines
Gene	WT						Mis-1						Mis-2					HA					Mis-1 + HA
	1	2	3	4	5	6	1	2	3	4	5	6	1	2	3	4	5	1	2	3	4	5	1	2	3	4	5
SNPs																													Colour	Mutation frequency
nuoA/lrhA (intergenic, T à C)																														1
trkH L80Q																														80-99%
trkH Q159L																														50-79%
stfR (41 coding mutations)																														20-49%
stfR (2 coding mutations)
rpsL P91Q
rpsL H77L
fusA A678V
fusA L673Q
fusA F593L
fusA A608E
cpxA R241P
cpxA R191L
cpxA R99C
gspM E141stop
yaaX P93P
trkH L80Q
sapF L181Q
sapD G235S
fusA A608V
ydaW (2 coding mutations)
lomR (6 mutations, pseudogene)
lomR/stfR (3 intergenic mutations)
stfR (65 coding mutations)
eaeH (pseudogene, A à C)
rclA/rclR (intergenic, C à A)
ykgR/insE1 (intergenic, A à C)
pgsA A137V
pgsA L165P
fusA T668A
fusA Y459D
fusA G604V
nohD V136V
nohD R139R
nohD F140F
nohD E142E
Insertions/Deletions
renD																	0.28		0.31					0.22		0.3
cpxA, Δ6 bp																						0.74
yraJ (IS5+4bp)
[paaY]–[ydbA], Δ660 bp
envR/acrE, Δ188 bp
abgA/abgR
gatZ (IS1)																								52%, 41%
insH21, Δ1199bp
trkG, Δ9bp
agaI/yraH (IS5)										0.4	0.74
aspV/yafT
ynbG
yaiS/tauA
tfaX/appY
[kdpE]
ygcE/queE
ubiK/ygiL
sapC, Δ24bp												0.78	0.75
fimE (IS5)												0.47
rcsC (IS5, IS2)												0.26
insH21, Δ1199 bp
pgsA (IS2)
[kdpE], Δ215 bp
[yibV], Δ353 bp
yjbI, Δ484 bp
cpxA																		0.61
fimE/fimA																	0.53			0.47
[insH‑4]–[ydaW], Δ25971–27115 bp
[rzpR]–[lomR], Δ5345–5370 bp
stfR, Δ1897 bp
[stfR]–insC‑2, Δ35875–37215 bp
dnaK/dnaJ (IS1)
insH21, Δ1243 bp
ssuE/elfA, Δ278 bp
