## Supplementary material for "Cost of altered translation accuracy shapes adaptation to antibiotics in *E. coli*": Table S6

### Sheet: Fig.1a and 1c
		BR=biological replicate (e.g: one single colony from a petriplate), values listed under BR refer to technical replicates (e.g., three cultures initiated from the same colony) to account for experimental error
		Fig. 1a		Ancestral growth rates in LB						Fig. 1c	Growth rates of Cip-evolved lines tested in Cip						Mean of all replicates used for plotting and analysis
			WT	Mis-1	Mis-2	HA	Mis-1+HA			Biol. Replicate	WT	Mis-1	Mis-2	HA	Mis-1+HA		WT	Mis-1	Mis-2	HA	Mis-1+HA
		BR1	1.46303	1.14048	1.43237	1.57177	0.976736			BR1	1.24957	0.869514	1.04488	1.06208	1.27832		1.27433	0.916879	1.09812	1.17976	1.10537	Mean
		BR2	1.52235	1.13927	1.50081	1.58913	1.01825				1.15164	0.92531	1.08525	1.17449	1.30671		0.201368	0.0542829	0.0433266	0.110585	0.216519	SD
		BR3	1.50383	1.21145	1.50731	1.48651	1.08942				1.30652	0.847582	1.08094	1.26745	1.21394
		BR4	1.46441	1.04391	1.10099	1.43028	1.07326			BR2	0.988806	0.855005	1.11557	1.04953	1.08321
		BR5	1.50184	1.09821	1.0844	1.39145	0.936246				1.03817	0.85147	1.04511	1.10072	0.972767
		BR6	1.43237	1.10099	1.10977	1.44379	1.09639				0.827824	0.937682	1.14653	1.05966	0.966831
		BR7	1.50081	1.0844	1.44379	1.50412	1.09606			BR3	1.329	0.978791	1.13655	1.35193	1.16577
		BR8	1.50731	1.10977	1.50412	1.44066	1.10045				1.24941	0.925408	1.16275	1.45829	1.72578
											1.40239	0.970767	1.08079	1.13712	0.954089
		Mean	1.48699	1.11606	1.33544	1.48221	1.04835			BR4	1.5	0.897977	1.11486	1.18738	1.00244
		SD	0.0283399	0.0461354	0.185537	0.0652753	0.059379				1.34364	0.935944	1.11506	1.18484	1.14688
											1.18293	0.937739	1.11108	1.18478	0.93154
										BR5	1.7	0.959942	1.01867	1.16824	0.924117
											1.35181	0.931506	1.06012	1.12756	0.90817
				Ancestral growth rates in antibiotics							1.36562	0.850786	1.15363	1.18237	1
										BR6	1.27634	1.03962
			WT	Mis-1	Mis-2	HA	Mis-1+HA				1.4	0.871902
	Cip	BR1	0.865602	0.437568	0.59	0.87	0.5
		BR2	0.886	0.4395	0.62	0.8	0.55				Growth rates of Kan-evolved lines tested in Kan
		BR3	0.861948	0.502298	0.63	0.82	0.51
											WT	Mis-1	Mis-2	HA	Mis-1+HA		WT	Mis-1	Mis-2	HA	Mis-1+HA
		Mean	0.871183	0.459789	0.613333	0.83	0.52			BR1	0.910771	0.898458	1.03761	1.24885	1.14957		1.08384	1.02927	1.18386	1.23241	1.03169	Mean
		SD	0.012961	0.0368268	0.0208167	0.0360555	0.0264575				1.20643	0.940937	1.11617	1.05868	0.958498		0.193245	0.246457	0.185772	0.104255	0.087278	SD
											0.924111	0.852273	1.08963	1.15259	1.07917
										BR2	1.23072	0.832679	1.00502	1.3349	1.05017
	Kan	BR1	0.944633	0.831164	0.805312	0.78	0.54				1.15546	0.800443	1.07184	1.04001	1.01105
		BR2	1.00256	0.791988	0.760825	0.81	0.5				1.28911	0.963992	1.36592	1.30256	1.06139
		BR3	1.02389	0.812323	0.789131	0.82	0.51			BR3	0.966256	1.82826	1.3091	1.39447	1.15287
											0.924795	0.827587	1.65721	1.27107	0.958846
		Mean	0.990359	0.811825	0.78509	0.803333	0.516667				1.49512	0.960305	1.12244	1.21118	0.897353
		SD	0.0410118	0.0195927	0.0225171	0.0208167	0.0208167			BR4	1.38909	0.993879	1.30744	1.28628	0.899943
											1.25255	0.963031	1.15179	1.32916	1.03433
	Amp	BR1	1.09848	0.287412	0.769092	1.04259	0.4				0.925749	1.10717	1.30885	1.23312	1.01496
		BR2	1.08874	0.234382	0.843818	0.986021	0.4			BR5	0.913526	0.990191	1.26693	1.26604	1.14381
		BR3	1.15959	0.191961	0.733594	0.996035	0.38				0.945758	1.03857	0.98344	1.26663
		BR4	1.16924		0.693791	0.998496	0.41				0.940755	1.29134	0.964507	1.09054
		BR5	1.16468			1.01439				BR6	0.899713	1.25134
		BR6	1.1								1.05535	0.957091
		Mean	1.13012	0.237918	0.760074	1.00751	0.3975				Growth rates of Amp-evolved lines tested in Amp
		SD	0.0379841	0.0478237	0.0637418	0.0220959	0.0125831
											WT	Mis-1	Mis-2	HA	Mis-1+HA		WT	Mis-1	Mis-2	HA	Mis-1+HA
										BR1	0.988527	1.41204	1.05573	1.23419	2.03847		1.05781	1.14359	1.37702	1.38121	2.059	Mean
											1.59485	1.41241	1.44665	1.12629	1.94621		0.225831	0.274098	0.354901	0.467081	0.394704	SD
											1.3138	1.4267	1.15183	1.25153	1.76755
										BR2	0.816724	0.83	0.727085	0.797285	2.02079
											1.03545	1.15	1.35687	0.920798	2.09437
											0.758208	0.928	1.11637	0.840163	1.29914
										BR3	0.995949	0.775	0.997438	0.711776	1.39801
											1.03287	0.760222	1.78366	1.13582	2.18125
											1.02708	1.37994	1.86712	1.97659	2.34657
										BR4	0.990598	1.58653	2.01455	1.72641	2.25727
											1.44677	1.32462	1.49013	1.3939	1.83912
											0.93	1.24306	1.38928	1.9593	2.6203
										BR5	1.03485	1.04385	1.60422	1.85148	2.45476
											1.005	0.861103	1.53717	1.76022	2.56221
											0.89654	1.02042	1.11717	2.0324
											Growth rates of LB-evolved lines tested in LB
											WT	Mis-1	Mis-2	HA	Mis-1+HA		WT	Mis-1	Mis-2	HA	Mis-1+HA
										BR1	1.52844	1.40679	1.65772	1.65337	1.20524		1.57581	1.34742	1.72471	1.69801	1.18374	Mean
											1.55785	1.35176	1.60515	1.80051	1.03871		0.0822748	0.0646891	0.102678	0.141834	0.119906	SD
											1.54959	1.4147	1.62999	1.63406	1.09183
										BR2	1.60281	1.31001	1.74177	1.9346	1.13236
											1.51835	1.26605	1.74228	1.69359	1.17442
											1.51463	1.32332	1.69142	1.96699	1.17468
										BR3	1.54862	1.26943	1.69131	1.78308	1.12895
											1.4911	1.32224	1.77375	1.4659	1.09434
											1.53959	1.35075	1.63993	1.5291	1.20092
										BR4	1.5864	1.48356	1.75942	1.72451	1.07036
											1.56259	1.44604	1.70909	1.74778	1.37604
											1.72852	1.43503	1.80693	1.52958	1.37707
										BR5	1.75888	1.26072	2.03069	1.58075	1.43036
											1.74167	1.30776	1.73975	1.68764	1.17231
											1.57521	1.32476	1.65145	1.73864	1.08844
										BR6	1.50213	1.34841
											1.54321	1.30517
											1.515	1.32704

### Sheet: Fig. 2a-c, Fig. 3
					BR=biological replicate (e.g: one single colony from a petriplate), values listed under BR refer to technical replicates (e.g., three cultures initiated from the same colony) to account for experimental error
		Fig. 2a, Fig. 3		Ancestral costs of antibiotic												Fig. 2b, 2c, Fig. 3		Ancestral cost of accuracy
			WT	Mis-1	Mis-2	HA	Mis-1+HA										WT	Mis-1	Mis-2	HA	Mis-1+HA
	Cip	BR1	1.72135	2.5596	2.27119	1.70115	2.1									BR1	1	1.30646	1.04023	0.947978	1.52549
		BR2	1.68172	2.54835	2.16129	1.85	1.90909									BR2	1	1.30786	0.992796	0.937622	1.46329
		BR3	1.72864	2.22975	2.12698	1.80488	2.05882									BR3	1	1.22993	0.988518	1.00235	1.3677
																BR4	1	1.42733	1.35333	1.04175	1.3883
			1.71057	2.4459	2.18649	1.78534	2.02264	mean								BR5	1	1.35675	1.37403	1.07083	1.59146
			0.0252518	0.187275	0.0753308	0.076324	0.100467	SD								BR6	1	1.35333	1.34262	1.03201	1.359
																BR7	1	1.37403	1.03201	0.99061	1.35942
			WT	Mis-1	Mis-2	HA	Mis-1+HA									BR8	1	1.34262	0.99061	1.03425	1.354
	Kan	BR1	1.57733	1.32345	1.66395	1.89744	1.94444
		BR2	1.4862	1.38891	1.76125	1.82716	2.1											1.33729	1.13927	1.00717	1.42608	mean
		BR3	1.45523	1.35414	1.69807	1.80488	2.05882											0.0578963	0.181219	0.0466542	0.090706	SD
			1.50626	1.3555	1.70776	1.84316	2.03442	mean
			0.0634711	0.0327535	0.0493649	0.0483082	0.0805974	SD
			WT	Mis-1	Mis-2	HA	Mis-1+HA
	Amp	BR1	1.35642	3.82726	1.74231	1.41954	2.625
		BR2	1.36855	4.69319	1.58802	1.50098	2.6
		BR3	1.28494	5.73033	1.82662	1.48589	2.7
			1.33664	4.75026	1.71899	1.4688	2.64167	mean
			0.0451792	0.952819	0.121	0.0433286	0.0520416	SD
			Cost of antibiotic in evolved strains						Mean of each BR (across technical replicates) used for plotting and analysis								Cost of altered accuracy in evolved strains						Mean of each BR (across technical replicates) used for plotting and analysis
	Cip		WT	Mis-1	Mis-2	HA	Mis-1+HA		WT	Mis-1	Mis-2	HA	Mis-1+HA		Cip		WT	Mis-1	Mis-2	HA	Mis-1+HA		WT	Mis-1	Mis-2	HA	Mis-1+HA
		BR1	1.19241	1.26507	1.28244	1.39349	0.821389		1.20888	1.25056	1.25228	1.27377	0.829964			BR1	0.812987	0.765385	1.17462	0.968126	1.30381		0.759534	0.739754	1.06533	1.06152	1.25639
			1.2938	1.18879	1.23474	1.26012	0.803548										0.827489	0.731202	1.0578	1.02598	1.23052
			1.14044	1.29781	1.23966	1.1677	0.864954										0.638128	0.722675	0.963581	1.19046	1.23485
		BR2	1.50687	1.28654	1.20118	1.41015	0.969344		1.58066	1.25051	1.21736	1.3838	1.04492			BR2	0.745057	0.712272	1.14812	1.27728	1.34523		0.764862	0.712902	1.08616	1.19948	1.39357
			1.43522	1.29188	1.28216	1.34457	1.0794										0.811191	0.712197	1.06794	1.1412	1.40715
			1.7999	1.17311	1.16874	1.39667	1.08602										0.738338	0.714238	1.04242	1.17995	1.42833
		BR3	1.12114	1.12384	1.17901	1.09473	0.900691		1.12539	1.14854	1.19043	1.13705	0.869879			BR3	0.698489	0.713438	1.05968	1.17803	1.43521		0.726952	0.726627	1.0767	1.12401	1.3888
			1.19257	1.18866	1.15244	1.01489	0.608419										0.835615	0.724186	1.06693	1.15313	1.40389
			1.06247	1.13312	1.23983	1.30153	1.10053										0.646751	0.742258	1.10349	1.04086	1.32729
		BR4	0.993333	1.22498	1.20195	1.24644	1.04744		1.12061	1.1911	1.20324	1.24825	1.03004			BR4	0.634072	0.811998	1.17217	1.08343	1.45187		0.700489	0.736494	1.11149	1.05713	1.53905
			1.10893	1.17528	1.20172	1.24911	0.915523										0.637219	0.701306	1.07715	1.05685	1.55606
			1.25958	1.17303	1.20604	1.24918	1.12717										0.830175	0.696179	1.08514	1.03111	1.60922
		BR5	0.876471	1.1459	1.31544	1.26686	1.13622		1.02326	1.20657	1.247	1.27705	1.11413			BR5	0.713539	0.835566	1.13518	0.976891	1.47035		0.697548	0.823863	1.074	0.966729	1.48837
			1.10223	1.18088	1.264	1.31257	1.15617										0.734848	0.744711	1.05484	0.963028	1.54084
			1.09108	1.29292	1.16155	1.25172	1.05										0.644258	0.891313	1.03199	0.960266	1.45393
		BR6	1.1674	1.05808					1.11584	1.15985						BR6	0.669096	0.902953					0.649828	0.80061
			1.06429	1.26161													0.638679	0.754592
									0.197516	0.0435471	0.0269819	0.0880086	0.121782	SD			0.641708	0.744284					0.0432684	0.0446252	0.0177059	0.0864447	0.108466	SD
	Kan		WT	Mis-1	Mis-2	HA	Mis-1+HA		WT	Mis-1	Mis-2	HA	Mis-1+HA		Kan		WT	Mis-1	Mis-2	HA	Mis-1+HA		WT	Mis-1	Mis-2	HA	Mis-1+HA
		BR1	1.63598	1.22432	1.29143	1.18509	0.913383		1.49446	1.22801	1.24058	1.28904	0.99394			BR1	1.05406	1.17506	1.2907	1.1299	1.304		1.039	1.17841	1.21609	1.1691	1.26884
			1.23505	1.16905	1.20054	1.39796	1.09546										1.02729	1.17407	1.21728	1.09483	1.26983
			1.61236	1.29067	1.22977	1.28406	0.972973										1.03566	1.18611	1.1403	1.28257	1.23269
		BR2	1.21068	1.32104	1.3333	1.1087	0.999839		1.21868	1.27879	1.18817	1.22266	1.00921			BR2	1.19241	1.10486	1.28827	1.22652	1.42034		1.09552	1.09818	1.22237	1.1807	1.4118
			1.28953	1.37424	1.25019	1.42306	1.03852										0.936668	1.10155	1.25821	1.24088	1.48878
			1.15584	1.14109	0.981022	1.13622	0.989269										1.15749	1.08812	1.12064	1.07471	1.32628
		BR3	1.54203	0.601666	1.0236	1.06133	0.910771		1.38326	1.02543	1.00867	1.14922	1.05865			BR3	0.946981	1.25524	1.02894	1.20217	1.38578		0.990317	1.21738	1.08906	1.09228	1.34807
			1.61117	1.32917	0.808586	1.16437	1.09507										0.987607	1.23621	1.12463	1.07815	1.32077
			0.996577	1.14547	1.19383	1.22195	1.17011										1.03636	1.16068	1.11362	0.996519	1.33764
		BR4	1.07265	1.10677	1.0249	1.1506	1.16674		1.29057	1.08084	1.0707	1.15476	1.07214			BR4	0.990252	1.17255	1.15119	1.00884	1.4056		1.00831	1.22578	1.08079	1.06576	1.34355
			1.18957	1.14223	1.16341	1.11349	1.01515										1.01236	1.24725	1.0793	1.09066	1.49618
			1.60951	0.993524	1.0238	1.20021	1.03453										1.02232	1.25755	1.01186	1.09779	1.12886
		BR5	1.63104	1.1109	1.05767	1.169	0.917983		1.59678	1.00729	1.26985	1.23153	0.917983			BR5	0.921038	1.22564	1.15239	1.3812	1.2689		0.945376	1.18277	1.12035	1.23555	1.32228
			1.57546	1.05915	1.36256	1.16846											0.938966	1.16313	1.08111	1.0557	1.40632
			1.58383	0.851829	1.38931	1.35712											0.976124	1.15954	1.12756	1.26977	1.29163
		BR6	1.65608	0.879057					1.53397	1.01419						BR6	0.968858	1.11498					0.954395	1.11925
			1.41186	1.14932													0.892934	1.11921
									0.14725	0.118354	0.111949	0.0583403	0.0611411	SD			1.00139	1.12356					0.056021	0.0516208	0.0687343	0.0690036	0.0514876	SD
	Amp		WT	Mis-1	Mis-2	HA	Mis-1+HA		WT	Mis-1	Mis-2	HA	Mis-1+HA		Amp		WT	Mis-1	Mis-2	HA	Mis-1+HA		WT	Mis-1	Mis-2	HA	Mis-1+HA
		BR1	1.50729	0.779012	1.26927	1.19916	0.515091		1.19189	0.776276	1.11964	1.23192	0.549548			BR1	0.903066	1.11017	1.02055	0.98197	1.38912		0.976185	1.047	1.0922	1.06604	1.34218
			0.934254	0.778808	0.926279	1.31405	0.53951										0.8924	0.982299	1.30702	1.0742	1.3022
			1.13412	0.771008	1.16336	1.18255	0.594042										1.13309	1.04854	0.949045	1.14195	1.33521
		BR2	1.82436	1.3253	1.84298	1.8563	0.5196		1.74284	1.15572	1.34362	1.74172	0.609722			BR2	0.827213	1.21089	0.993333	0.889426	1.4485		0.954775	1.16023	1.07915	1.01079	1.41294
			1.43899	0.956522	0.987567	1.6073	0.501343										1.08444	1.15446	1.30702	1.06595	1.38045
			1.96516	1.18534	1.20032	1.76156	0.808224										0.95267	1.11535	0.937107	1.077	1.40989
		BR3	1.49606	1.41935	1.34344	2.07931	0.751066		1.46312	1.22115	0.937463	1.37703	0.559967			BR3	0.933429	1.13088	0.993333	1.06547	1.03093		0.939505	1.1218	1.07833	1.12329	1.10313
			1.44259	1.44695	0.751265	1.30303	0.481375										0.925056	1.07636	1.24167	1.11165	1.14654
			1.45072	0.797138	0.717682	0.748765	0.447461										0.960031	1.15816	1	1.19274	1.13192
		BR4	1.50414	0.693337	0.66516	0.857271	0.465163		1.37872	0.802892	0.842979	0.89147	0.478935			BR4	0.961318	1.26162	1.02055	1.02579	1.29655		1.01023	1.17941	1.16507	1.15188	1.26115
			1.02988	0.830426	0.899249	1.06177	0.570925										0.966297	1.19599	1.43269	1.01426	1.20923
			1.60215	0.884912	0.964529	0.755371	0.400718										1.10307	1.08061	1.04196	1.41559	1.27766
		BR5	1.43982	1.05379	0.835294	0.799359	0.427741		1.52812	1.1364	0.96883	0.789454	0.418772			BR5	0.990999	1.03624	0.993333	1.06798	1.3069		0.954705	1.02548	1.13739	1.13171	1.34969
			1.48259	1.27743	0.871733	0.840802	0.409803										0.887487	1.04059	1.35455	1.18439	1.33823
			1.66194	1.07799	1.19946	0.728201			0.201948	0.211516	0.195507	0.383849	0.0748276	SD			0.985627	0.999616	1.06429	1.14277	1.40394		0.0274297	0.0680808	0.038899	0.0576584	0.119459	SD
															LB		WT	Mis-1	Mis-2	HA	Mis-1+HA		WT	Mis-1	Mis-2	HA	Mis-1+HA
																BR1	0.974851	1.05915	0.898827	0.901189	1.23627		0.964281	1.07155	0.913735	0.880191	1.34514
																	0.956448	1.10227	0.928263	0.827544	1.43447
																	0.961542	1.05322	0.914116	0.911842	1.36468
																BR2	0.929618	1.13739	0.855452	0.770184	1.31583		0.964895	1.14674	0.863858	0.802491	1.28432
																	0.981325	1.17688	0.855203	0.879786	1.26871
																	0.983742	1.12595	0.880918	0.757501	1.26843
																BR3	0.962147	1.17375	0.880974	0.835633	1.31981		0.976399	1.13457	0.876525	0.942167	1.30736
																	0.999259	1.12688	0.840026	1.01644	1.36155
																	0.967792	1.10309	0.908575	0.97443	1.24072
																BR4	0.939236	1.00434	0.846868	0.864013	1.39205		0.918263	1.02435	0.84776	0.896882	1.18563
																	0.953544	1.0304	0.871807	0.852508	1.08282
																	0.862009	1.03831	0.824603	0.974125	1.08201
																BR5	0.84713	1.18186	0.733739	0.942591	1.0417		0.882846	1.14865	0.830806	0.894157	1.22721
																	0.855503	1.13936	0.856444	0.882888	1.271
																	0.945905	1.12474	0.902236	0.856991	1.36893
																BR6	0.991926	1.105					0.980316	1.12314
																	0.965519	1.14162
																	0.983501	1.1228					0.0388086	0.0498301	0.0314796	0.0507627	0.0636332	SD

### Sheet: Fig. 4a-f
					BR=biological replicate (e.g: one single colony from a petriplate), values listed under BR refer to technical replicates (e.g., three cultures initiated from the same colony) to account for experimental error
WT and Mis-1
done separately			Fig. 4a-c	Cost of antibiotic for LB lines tested in antibiotics						Mean of each BR (across technical replicates) used for plotting and analysis								Fig. 4d-f	Cost of altered accuracy for antibiotic-evolved lines tested in LB							Mean of each BR (across technical replicates) used for plotting and analysis									Growth rates for antibiotic-evolved lines tested in LB
WT	Mis-1	Cip		Cip		Mis-2	HA	Mis-1+HA		Mis-2	HA	Mis-1+HA					Cip			Mis-1	Mis-2	HA	Mis-1+HA				Mis-1	Mis-2	HA	Mis-1+HA				Cip		WT	Mis-1	Mis-2	HA	Mis-1+HA
1.218	1.09495	BR1			BR1	3.34682	3.60754	3.46753		3.44725	3.71483	3.11172						BR1		0.765385	1.17462	0.968126	1.30381				0.739754	1.06533	1.06152	1.25639					BR1	1.83275	1.94673	1.2685	1.53906	1.14281
1.29034	1.09607	BR2				3.46044	4.05782	3.03295												0.731202	1.0578	1.02598	1.23052													1.80063	2.03774	1.40859	1.45227	1.21087
1.17548	1.13876	BR3				3.53447	3.47914	2.83469												0.722675	0.963581	1.19046	1.23485													2.33496	2.06178	1.54631	1.25162	1.20662
1.22565	1.1022	BR4			BR2	3.28101	3.1363	2.78331		3.14678	3.47047	3.09703						BR2		0.712272	1.14812	1.27728	1.34523				0.712902	1.08616	1.19948	1.39357					BR2	1.99985	2.0919	1.29777	1.16654	1.10762
0.933696	1.20821	BR5				3.00936	3.75346	3.09022												0.712197	1.06794	1.1412	1.40715													1.83681	2.09212	1.39522	1.30565	1.05888
1.29066	1.14609	BR6				3.14998	3.52164	3.41757												0.714238	1.04242	1.17995	1.42833													2.01805	2.08614	1.42936	1.26276	1.04318
1.18897	1.13105	mean			BR3	3.53976	4.50099	2.86856		3.54466	4.12416	2.94109						BR3		0.713438	1.05968	1.17803	1.43521				0.726627	1.0767	1.12401	1.3888					BR3	2.13317	2.08848	1.40609	1.26483	1.03817
0.13278	0.043814	SD				3.42603	4.39113	2.89861												0.724186	1.06693	1.15313	1.40389													1.78312	2.05748	1.39653	1.29213	1.06133
						3.6682	3.48037	3.0561												0.742258	1.10349	1.04086	1.32729													2.30382	2.00739	1.35026	1.43151	1.12258
Ancestral costs re-done					BR4	4.00328	4.27292	3.23599		3.48625	3.9335	3.07946						BR4		0.811998	1.17217	1.08343	1.45187				0.736494	1.11149	1.05713	1.53905					BR4	2.34989	1.83498	1.27115	1.37527	1.02626
WT	Mis-1					3.37538	3.41995	2.89326												0.701306	1.07715	1.05685	1.55606													2.33829	2.12461	1.38327	1.40985	0.957546
1.0803	0.92236	BR1				3.08009	4.10762	3.10913												0.696179	1.08514	1.03111	1.60922													1.7948	2.14026	1.3731	1.44504	0.925913
0.970576	0.95801	BR2			BR5	3.65869	3.14489	3.13366		3.64396	3.42473	3.04822						BR5		0.835566	1.13518	0.976891	1.47035				0.823863	1.074	0.966729	1.48837					BR5	2.08818	1.78322	1.31257	1.52525	1.01336
1.38673	1.03581	BR3				3.61569	3.53217	2.62166												0.744711	1.05484	0.963028	1.54084													2.02763	2.00078	1.41254	1.5472	0.967002
1.24224	1.12547	BR4				3.65749	3.59713	3.38935		0.18693	0.298954	0.0681954	SD							0.891313	1.03199	0.960266	1.45393													2.31274	1.67169	1.44381	1.55165	1.02481
1.16996	1.01041	mean																BR6		0.902953							0.80061								BR6	2.22689	1.65014
0.182577	0.0901543	SD																		0.754592																2.33294	1.97458
																				0.744284							0.0446252	0.0177059	0.0864447	0.108466	SD					2.32193	2.00192
		Kan		WT	Mis-1	Mis-2	HA	Mis-1+HA		WT	Mis-1	Mis-2	HA	Mis-1+HA			Kan			Mis-1	Mis-2	HA	Mis-1+HA				Mis-1	Mis-2	HA	Mis-1+HA				Kan		WT	Mis-1	Mis-2	HA	Mis-1+HA
			BR1	1.06865	0.797026	0.777561	1.24072	0.746041		1.05865	0.811195	0.937765	1.32515	0.945899				BR1		1.17506	1.2907	1.1299	1.304				1.17841	1.21609	1.1691	1.26884					BR1	1.41358	1.26802	1.15442	1.3187	1.14264
				1.07573	0.79953	1.28046	1.34258	0.733563												1.17407	1.21728	1.09483	1.26983													1.45041	1.26909	1.22404	1.36094	1.17339
				1.03156	0.837028	0.755271	1.39214	1.35809												1.18611	1.1403	1.28257	1.23269													1.4387	1.25621	1.30668	1.16173	1.20873
			BR2	0.999506	0.764414	1.06023	1.1894	1.41804		0.990888	0.802613	0.981885	1.02157	1.15167				BR2		1.10486	1.28827	1.22652	1.42034				1.09818	1.22237	1.1807	1.4118					BR2	1.24957	1.34859	1.15659	1.21482	1.04905
				0.971891	0.813323	0.882434	0.992421	0.885305												1.10155	1.25821	1.24088	1.48878													1.59075	1.35263	1.18422	1.20076	1.00082
				1.00127	0.830102	1.003	0.882899	NA												1.08812	1.12064	1.07471	1.32628													1.28727	1.36934	1.3296	1.38642	1.12345
			BR3	1.13868	0.823146	0.740901	1.13378	0.729683		1.12429	0.839277	0.720336	1.00093	0.814098				BR3		1.25524	1.02894	1.20217	1.38578				1.21738	1.08906	1.09228	1.34807					BR3	1.57342	1.18702	1.4481	1.23942	1.0752
				1.13373	0.852935	0.77227	0.822948	0.901565												1.23621	1.12463	1.07815	1.32077													1.5087	1.2053	1.32488	1.382	1.12813
				1.10045	0.841751	0.647836	1.04606	0.811046												1.16068	1.11362	0.996519	1.33764													1.43772	1.28374	1.33798	1.4952	1.1139
			BR4	1.05897	0.919045	0.729083	1.13377	0.741927		1.02293	0.921302	0.839784	1.08185	0.917214				BR4		1.17255	1.15119	1.00884	1.4056				1.22578	1.08079	1.06576	1.34355					BR4	1.50467	1.27074	1.29431	1.47694	1.06005
				0.999205	0.904905	0.684155	0.965325	1.15495												1.24725	1.0793	1.09066	1.49618													1.47181	1.19463	1.38052	1.36615	0.995867
				1.0106	0.939955	1.10611	1.14644	0.854768												1.25755	1.01186	1.09779	1.12886													1.45748	1.18484	1.47253	1.35727	1.31991
			BR5	0.836465	0.83131	0.833873	0.858232	1.33328		0.85647	0.864492	0.826202	1.01008	0.975186				BR5		1.22564	1.15239	1.3812	1.2689				1.18277	1.12035	1.23555	1.32228					BR5	1.61774	1.21569	1.29297	1.07877	1.17425
				0.860897	0.700547	0.791554	1.30703	0.802237												1.16313	1.08111	1.0557	1.40632													1.58685	1.28103	1.37821	1.41139	1.0595
				0.87205	1.06162	0.853179	0.864983	0.790037												1.15954	1.12756	1.26977	1.29163													1.52644	1.285	1.32144	1.17345	1.15358
			BR6	1.18795	0.828006					1.15364	0.832125							BR6		1.11498							1.11925								BR6	1.53789	1.33635
				1.14293	0.834876															1.11921																1.66866	1.3313
				1.13005	0.833493					0.106368	0.0432195	0.102413	0.136328	0.122763	SD					1.12356							0.0516208	0.0687343	0.0690036	0.0514876	SD					1.48793	1.32615
		Amp		WT	Mis-1					WT	Mis-1						Amp			Mis-1	Mis-2	HA	Mis-1+HA				Mis-1	Mis-2	HA	Mis-1+HA				Amp		WT	Mis-1	Mis-2	HA	Mis-1+HA
			BR1	0.868021	0.707612					0.869801	0.692149							BR1		1.11017	1.02055	0.98197	1.38912				1.047	1.0922	1.06604	1.34218					BR1	1.64993	1.34214	1.46	1.51736	1.07262
				0.873361	0.707612															0.982299	1.30702	1.0742	1.3022													1.66966	1.51685	1.14	1.38708	1.14422
				0.868022	0.661222															1.04854	0.949045	1.14195	1.33521													1.31499	1.42102	1.57	1.30478	1.11593
			BR2	0.832078	0.728169					0.838889	0.68731							BR2		1.21089	0.993333	0.889426	1.4485				1.16023	1.07915	1.01079	1.41294					BR2	1.80123	1.2305	1.5	1.67524	1.02865
				0.850967	0.615268															1.15446	1.30702	1.06595	1.38045													1.37398	1.29065	1.14	1.39782	1.07936
				0.833621	0.718493															1.11535	0.937107	1.077	1.40989													1.56403	1.3359	1.59	1.38347	1.05682
			BR3	0.849737	0.597262					0.836366	0.652707							BR3		1.13088	0.993333	1.06547	1.03093				1.1218	1.07833	1.12329	1.10313					BR3	1.59626	1.31756	1.5	1.39845	1.4453
				0.818686	0.601124															1.07636	1.24167	1.11165	1.14654													1.61071	1.38429	1.2	1.34035	1.29957
				0.840675	0.759733															1.15816	1	1.19274	1.13192													1.55203	1.28652	1.49	1.24922	1.31635
			BR4	0.839893	0.626707					0.784413	0.675385							BR4		1.26162	1.02055	1.02579	1.29655				1.17941	1.16507	1.15188	1.26115					BR4	1.54996	1.18102	1.46	1.45253	1.1492
				0.849358	0.760698															1.19599	1.43269	1.01426	1.20923													1.54197	1.24583	1.04	1.46905	1.23219
				0.663989	0.638749															1.08061	1.04196	1.41559	1.27766													1.35078	1.37885	1.43	1.05256	1.16619
			BR5	0.705499	0.763724					0.741452	0.752546							BR5		1.03624	0.993333	1.06798	1.3069				1.02548	1.13739	1.13171	1.34969					BR5	1.50353	1.43789	1.5	1.39516	1.1401
				0.697462	0.751484															1.04059	1.35455	1.18439	1.33823													1.6789	1.43188	1.1	1.25804	1.11342
				0.821396	0.742431															0.999616	1.06429	1.14277	1.40394				0.0680808	0.038899	0.0576584	0.119459	SD					1.51173	1.49057	1.4	1.30385	1.0613
			BR6	0.825795	0.59842					0.837758	0.698742
				0.856468	0.749853
				0.831012	0.747954					0.0465509	0.0333034	SD
